# Novel regulators of growth identified in the evolution of fin proportion in flying fish

**DOI:** 10.1101/2021.03.05.434157

**Authors:** Jacob M. Daane, Nicola Blum, Jennifer Lanni, Helena Boldt, M. Kathryn Iovine, Charles W. Higdon, Stephen L. Johnson, Nathan R. Lovejoy, Matthew P. Harris

**Author notes:** authors for communication (Jacob M. Daane, Matthew P. Harris). posthumous work (Stephen L. Johnson).

## Abstract

Identifying the genetic foundations of trait variation and evolution is challenging as it is often difficult to parse meaningful signals from confounding signatures such as drift and epistasis. However, identification of the genetic loci underlying morphological and physiological traits can be honed through the use of comparative and complementary genetic approaches, whereby shared sets of genes that are repeatedly implicated across large evolutionary time periods as under selection can illuminate important pathways and epistatic relationships that function as novel regulators of trait development. Here we intersect comparative genomic analyses with unbiased mutagenesis screens in distantly related species to define the control of proportional growth, as changes in the size and relative proportions of tissues underlie a large degree of the variant forms seen in nature. Through a phylogenomic analysis of genome-wide variation in 35 species of flying fishes and relatives, we identify genetic signatures in both coding and regulatory regions underlying the convergent evolution of increased paired fin size and aerial gliding behaviors, key innovations for flying fishes and flying halfbeaks. To refine our analysis, we intersected convergent phylogenomic signatures with mutants identified in distantly related zebrafish with altered fin size. Through these paired approaches, we identify a surprising role for an L-type amino acid transporter, *lat4a*, and the potassium channel, *kcnh2a*, in the regulation of fin proportion. We show that specific epistatic interaction between these genetic loci in zebrafish closely phenocopies the observed fin proportions of flying fishes. The congruence of experimental and phylogenomic findings point to a conserved, non-canonical signaling interaction that integrates bioelectric cues and amino acid transport in the establishment of relative size in development and evolution.
