## Supplementary material for "Novel regulators of growth identified in the evolution of fin proportion in flying fish": S6 Table

### Sheet: Sheet1
Low Coverage (GO:Biological Process)
			# genes	fold
GOTerm	Term Name	# genes	low cov. †	enrichment	p-value	FDR qvalue
GO:0006955	immune response	425	60	3.27364	5.11727e-16	1.69228e-12
GO:0009617	response to bacterium	99	24	5.6214	3.59991e-12	3.9683e-09
GO:0050776	regulation of immune response	99	22	5.15295	1.76976e-10	1.17052e-07
GO:0019835	cytolysis	41	14	7.91794	8.33133e-10	3.93596e-07
GO:0022617	extracellular matrix disassembly	128	24	4.3478	1.08673e-09	4.49225e-07
GO:0030198	extracellular matrix organization	362	43	2.75441	1.98245e-09	7.28441e-07
GO:0007155	cell adhesion	768	69	2.08332	7.08883e-09	2.31702e-06
GO:0001913	T cell mediated cytotoxicity	26	10	8.91856	6.0124e-08	1.65692e-05
GO:0006958	complement activation, classical pathway	73	16	5.08236	6.61862e-08	1.68367e-05
GO:0019221	cytokine-mediated signaling pathway	245	31	2.93402	8.43874e-08	1.99335e-05
GO:0006956	complement activation	76	16	4.88174	1.2042e-07	2.65486e-05
GO:0050778	positive regulation of immune response	14	7	11.5941	7.14328e-07	0.000124331
GO:0002438	acute inflammatory response to antigenic stimulus	14	7	11.5941	7.14328e-07	0.000124331
GO:0042742	defense response to bacterium	107	18	3.90083	7.0443e-07	0.000124331
GO:0042267	natural killer cell mediated cytotoxicity	27	9	7.72942	1.15499e-06	0.000181884
GO:0008285	negative regulation of cell proliferation	573	50	2.02341	2.01599e-06	0.00030304
GO:1900740	positive regulation of protein insertion into mitochondrial membrane involved in apoptotic signaling pathway	29	9	7.19636	2.28309e-06	0.000328268
GO:0007157	heterophilic cell-cell adhesion via plasma membrane cell adhesion molecules	88	15	3.95254	4.96316e-06	0.000683883
GO:0019882	antigen processing and presentation	83	14	3.91127	1.15634e-05	0.00152961
GO:0006954	inflammatory response	348	33	2.19889	2.10056e-05	0.00257279
GO:0045048	protein insertion into ER membrane	10	5	11.5941	3.10406e-05	0.00342171
GO:0006518	peptide metabolic process	10	5	11.5941	3.10406e-05	0.00342171
GO:0051607	defense response to virus	126	17	3.12857	2.9777e-05	0.00342171
GO:0002437	inflammatory response to antigenic stimulus	31	8	5.98407	3.7825e-05	0.00379053
GO:0001895	retina homeostasis	49	10	4.7323	3.77199e-05	0.00379053
GO:0002455	humoral immune response mediated by circulating immunoglobulin	17	6	8.18409	5.20579e-05	0.00506339
GO:0008626	granzyme-mediated apoptotic signaling pathway	11	5	10.5401	5.48832e-05	0.00518567
GO:0051260	protein homooligomerization	244	25	2.37585	5.89874e-05	0.00541865
GO:0060034	notochord cell differentiation	25	7	6.49271	6.59309e-05	0.00545084
GO:0032729	positive regulation of interferon-gamma production	42	9	4.96891	6.13664e-05	0.00545084
GO:0008593	regulation of Notch signaling pathway	52	10	4.45928	6.45862e-05	0.00545084
GO:0002040	sprouting angiogenesis	160	19	2.75361	6.30255e-05	0.00545084
GO:0016477	cell migration	354	32	2.09611	7.02541e-05	0.0056666
GO:0061386	closure of optic fissure	43	9	4.85336	7.46645e-05	0.00587894
GO:0050870	positive regulation of T cell activation	26	7	6.24299	8.68774e-05	0.00638452
GO:0055078	sodium ion homeostasis	26	7	6.24299	8.68774e-05	0.00638452
GO:0044130	negative regulation of growth of symbiont in host	26	7	6.24299	8.68774e-05	0.00638452
GO:0070098	chemokine-mediated signaling pathway	54	10	4.29412	9.03653e-05	0.00640331
GO:0002377	immunoglobulin production	35	8	5.30017	9.68208e-05	0.00648397
GO:0032466	negative regulation of cytokinesis	35	8	5.30017	9.68208e-05	0.00648397
GO:0097193	intrinsic apoptotic signaling pathway	66	11	3.86471	0.000110694	0.00717772
GO:0050830	defense response to Gram-positive bacterium	91	13	3.31261	0.000139756	0.00849394
GO:0012501	programmed cell death	184	20	2.52046	0.000141266	0.00849394
GO:0032877	positive regulation of DNA endoreduplication	28	7	5.79706	0.000145014	0.00856358
GO:0032496	response to lipopolysaccharide	230	23	2.31883	0.000164902	0.00956724
GO:0006898	receptor-mediated endocytosis	201	21	2.42265	0.000170377	0.00971444
GO:0090197	positive regulation of chemokine secretion	21	6	6.62522	0.000196802	0.0104972
GO:0019372	lipoxygenase pathway	21	6	6.62522	0.000196802	0.0104972
GO:0042102	positive regulation of T cell proliferation	59	10	3.93021	0.000195257	0.0104972
GO:0030216	keratinocyte differentiation	70	11	3.64387	0.000190624	0.0104972
GO:0007187	G-protein coupled receptor signaling pathway, coupled to cyclic nucleotide second messenger	71	11	3.59255	0.000216903	0.0112078
GO:0014065	phosphatidylinositol 3-kinase signaling	60	10	3.86471	0.000225367	0.011466
GO:0070257	positive regulation of mucus secretion	22	6	6.32407	0.000260777	0.0130665
GO:0007204	positive regulation of cytosolic calcium ion concentration	137	16	2.70812	0.000282314	0.0137296
GO:0043401	steroid hormone mediated signaling pathway	179	19	2.46132	0.000278782	0.0137296
GO:0060718	chorionic trophoblast cell differentiation	31	7	5.23606	0.000287646	0.0137861
GO:0010951	negative regulation of endopeptidase activity	112	14	2.89853	0.000330514	0.0156144
GO:0032722	positive regulation of chemokine production	23	6	6.04911	0.000340017	0.0158069
GO:0097150	neuronal stem cell population maintenance	52	9	4.01335	0.000344148	0.0158069
GO:0007346	regulation of mitotic cell cycle	305	27	2.05273	0.000349963	0.0158538
GO:0045216	cell-cell junction organization	88	12	3.16204	0.000387856	0.017333
GO:0002829	negative regulation of type 2 immune response	16	5	7.24633	0.000433186	0.0186363
GO:0007398	ectoderm development	33	7	4.91872	0.000433463	0.0186363
GO:0045899	positive regulation of RNA polymerase II transcriptional preinitiation complex assembly	43	8	4.31409	0.000439563	0.0186363
GO:0021536	diencephalon development	43	8	4.31409	0.000439563	0.0186363
GO:0030433	ER-associated ubiquitin-dependent protein catabolic process	117	14	2.77466	0.000518694	0.0211768
GO:0035082	axoneme assembly	34	7	4.77405	0.000525723	0.021202
GO:0051122	hepoxilin biosynthetic process	10	4	9.2753	0.000585912	0.0212795
GO:0042308	negative regulation of protein import into nucleus	10	4	9.2753	0.000585912	0.0212795
GO:0002579	positive regulation of antigen processing and presentation	10	4	9.2753	0.000585912	0.0212795
GO:0052548	regulation of endopeptidase activity	10	4	9.2753	0.000585912	0.0212795
GO:0002506	polysaccharide assembly with MHC class II protein complex	10	4	9.2753	0.000585912	0.0212795
GO:0002503	peptide antigen assembly with MHC class II protein complex	10	4	9.2753	0.000585912	0.0212795
GO:0010838	positive regulation of keratinocyte proliferation	10	4	9.2753	0.000585912	0.0212795
GO:0002587	negative regulation of antigen processing and presentation of peptide antigen via MHC class II	10	4	9.2753	0.000585912	0.0212795
GO:0007597	blood coagulation, intrinsic pathway	17	5	6.82008	0.00059199	0.0212795
GO:0034329	cell junction assembly	105	13	2.87093	0.000584847	0.0212795
GO:0034332	adherens junction organization	56	9	3.72668	0.000607575	0.021375
GO:0010942	positive regulation of cell death	56	9	3.72668	0.000607575	0.021375
GO:0045776	negative regulation of blood pressure	35	7	4.63765	0.000632949	0.0218161
GO:0030163	protein catabolic process	82	11	3.11062	0.000771559	0.0257732
GO:0043086	negative regulation of catalytic activity	108	13	2.79118	0.000766303	0.0257732
GO:0050832	defense response to fungus	27	6	5.15295	0.000860324	0.0273566
GO:0071930	negative regulation of transcription involved in G1/S transition of mitotic cell cycle	27	6	5.15295	0.000860324	0.0273566
GO:0018095	protein polyglutamylation	27	6	5.15295	0.000860324	0.0273566
GO:0021767	mammillary body development	27	6	5.15295	0.000860324	0.0273566
GO:0035335	peptidyl-tyrosine dephosphorylation	137	15	2.53886	0.000855665	0.0273566
GO:1990402	embryonic liver development	11	4	8.43209	0.000889358	0.0280105
GO:0043123	positive regulation of I-kappaB kinase/NF-kappaB signaling	167	17	2.36048	0.00091877	0.0286639
GO:0007565	female pregnancy	111	13	2.71574	0.000992892	0.0306869
GO:0002003	angiotensin maturation	19	5	6.10217	0.0010353	0.0311249
GO:0042100	B cell proliferation	19	5	6.10217	0.0010353	0.0311249
GO:0021854	hypothalamus development	60	9	3.47824	0.00101677	0.0311249
GO:0051017	actin filament bundle assembly	49	8	3.78584	0.00108827	0.0324227
GO:0055113	epiboly involved in gastrulation with mouth forming second	61	9	3.42122	0.00114787	0.033893
GO:0002626	negative regulation of T cell antigen processing and presentation	12	4	7.72942	0.00128867	0.0340929
GO:0002429	immune response-activating cell surface receptor signaling pathway	12	4	7.72942	0.00128867	0.0340929
GO:1902745	positive regulation of lamellipodium organization	12	4	7.72942	0.00128867	0.0340929
GO:0048002	antigen processing and presentation of peptide antigen	12	4	7.72942	0.00128867	0.0340929
GO:0051638	barbed-end actin filament uncapping	12	4	7.72942	0.00128867	0.0340929
GO:0052697	xenobiotic glucuronidation	12	4	7.72942	0.00128867	0.0340929
GO:0021879	forebrain neuron differentiation	39	7	4.162	0.00124628	0.0340929
GO:0071679	commissural neuron axon guidance	39	7	4.162	0.00124628	0.0340929
GO:0061436	establishment of skin barrier	39	7	4.162	0.00124628	0.0340929
GO:0070365	hepatocyte differentiation	39	7	4.162	0.00124628	0.0340929
GO:0019369	arachidonic acid metabolic process	87	11	2.93185	0.00126991	0.0340929
GO:0045766	positive regulation of angiogenesis	127	14	2.55619	0.00117557	0.0340929
GO:0007608	sensory perception of smell	171	17	2.30527	0.00119495	0.0340929
GO:0045089	positive regulation of innate immune response	20	5	5.79706	0.00133178	0.0349539
GO:0001946	lymphangiogenesis	75	10	3.09177	0.00138514	0.0357864
GO:0009813	flavonoid biosynthetic process	40	7	4.05795	0.0014552	0.0364572
GO:0030330	DNA damage response, signal transduction by p53 class mediator	40	7	4.05795	0.0014552	0.0364572
GO:0052696	flavonoid glucuronidation	40	7	4.05795	0.0014552	0.0364572
GO:0031295	T cell costimulation	63	9	3.31261	0.00145102	0.0364572
GO:0043651	linoleic acid metabolic process	30	6	4.63765	0.00154558	0.0381435
GO:0038096	Fc-gamma receptor signaling pathway involved in phagocytosis	131	14	2.47813	0.00158611	0.0386842
GO:0050853	B cell receptor signaling pathway	52	8	3.56742	0.00162079	0.038942
GO:0021954	central nervous system neuron development	64	9	3.26085	0.00162504	0.038942
GO:0030856	regulation of epithelial cell differentiation	21	5	5.52101	0.00168646	0.0393685
GO:0045926	negative regulation of growth	21	5	5.52101	0.00168646	0.0393685
GO:0071385	cellular response to glucocorticoid stimulus	41	7	3.95897	0.00169045	0.0393685
GO:2000813	negative regulation of barbed-end actin filament capping	13	4	7.13485	0.0017982	0.0404533
GO:0034405	response to fluid shear stress	13	4	7.13485	0.0017982	0.0404533
GO:0002827	positive regulation of T-helper 1 type immune response	13	4	7.13485	0.0017982	0.0404533
GO:0035357	peroxisome proliferator activated receptor signaling pathway	13	4	7.13485	0.0017982	0.0404533
GO:0046629	gamma-delta T cell activation	13	4	7.13485	0.0017982	0.0404533
GO:0050727	regulation of inflammatory response	65	9	3.21068	0.00181539	0.0405642
GO:1901385	regulation of voltage-gated calcium channel activity	31	6	4.48805	0.00184748	0.0407308
GO:0003143	embryonic heart tube morphogenesis	53	8	3.50011	0.00183802	0.0407308
GO:0006122	mitochondrial electron transport, ubiquinol to cytochrome c	42	7	3.86471	0.00195421	0.0425169
GO:0055075	potassium ion homeostasis	42	7	3.86471	0.00195421	0.0425169
GO:0050877	neurological system process	120	13	2.51206	0.00203205	0.0439216
GO:0030574	collagen catabolic process	79	10	2.93522	0.00206292	0.0442992
GO:0007566	embryo implantation	54	8	3.4353	0.00207757	0.044326
GO:0030509	BMP signaling pathway	136	14	2.38703	0.00226071	0.0475436
GO:0007156	homophilic cell adhesion via plasma membrane adhesion molecules	229	20	2.02518	0.00227151	0.0475436
GO:0046671	negative regulation of retinal cell programmed cell death	14	4	6.62522	0.00243212	0.0496483
GO:0001771	immunological synapse formation	14	4	6.62522	0.00243212	0.0496483
GO:0050718	positive regulation of interleukin-1 beta secretion	14	4	6.62522	0.00243212	0.0496483
GO:0035360	positive regulation of peroxisome proliferator activated receptor signaling pathway	14	4	6.62522	0.00243212	0.0496483
† low coverage defined as <25% coverage in ≥ 75% of exons, minimum 2 missing exons
